# Pre-existing stem cell heterogeneity dictates clonal responses to acquisition of cancer driver mutations

**DOI:** 10.1101/2024.05.14.594084

**Authors:** Indranil Singh, Daniel Fernandez Perez, Pedro Sánchez, Alejo E. Rodriguez-Fraticelli

## Abstract

Cancer cells display wide phenotypic variation even across patients with the same mutations. Differences in the cell of origin provide a potential explanation, but these assays have traditionally relied on surface markers, lacking the clonal resolution to distinguish heterogeneous subsets of stem and progenitor cells. To address this challenge, we developed STRACK, an unbiased framework to longitudinally trace clonal gene expression and expansion dynamics before and after acquisition of cancer mutations. We studied two different leukemia driver mutations, Dnmt3a-R882H and Npm1cA, and found that the response to both mutations was highly variable across different stem cell states. Specifically, a subset of differentiation-biased stem cells, which normally become outcompeted with time, can efficiently expand with both mutations. Npm1c mutations surprisingly reversed the intrinsic bias of the clone-of-origin, with stem-biased clones giving rise to more mature malignant states. We propose a clonal “reaction norm”, in which pre-existing clonal states dictate different cancer phenotypic potential.

**Highlights:**

- Single cell tracing of cancer initiation at the clonal level (STRACK).
- Ex vivo expansion cultures sustain intrinsic and heritable HSC heterogeneity.
- Premalignant mutations enhance the self-renewal of high-output stem cells, increasing their survival probability.
- Transforming mutations reprogram low-output stem cell fates to more mature malignant states.
