## Supplementary Table 1 for "Pre-existing stem cell heterogeneity dictates clonal responses to acquisition of cancer driver mutations"

### Sheet: clonal summary
Sample	N clones	Min	Q1	Median	Mean	Q3	Max
D7-WT-rep1	2120	2	2	2	2.8	3	24
D7-WT-rep2	1866	2	2	2	3.1	3	19
D14-WT-rep1	1066	2	2	2	3.3	4	32
D14-WT-rep2	575	2	2	2	3.4	4	22
D14-Dnmt3a-rep1	547	2	2	2	3	3	15
D14-Dnmt3a-rep2	776	2	2	3	4.2	5	66
D14-Npm1c-rep1	258	2	2	2	2.8	3	9
D14-Npm1c-rep2	374	2	2	3	4.4	4	81
D27-WT-rep1	337	2	2	4	7.2	7	93
D27-WT-rep2	279	2	3	6	17	14	668
D27-Dnmt3a-rep1	67	2	3	5	31.4	14	435
D27-Dnmt3a-rep2	326	2	3	6	21.3	14	879
D27-Npm1c-rep1	206	2	3	7.5	35.8	25	979
D27-Npm1c-rep2	103	2	3	7	33	20	707
