## Supplementary Table 4 for "Pre-existing stem cell heterogeneity dictates clonal responses to acquisition of cancer driver mutations"

### Sheet: Sheet1
Self-renewal	Low-output	High-output	Mk-bias	Multilineage	High-fitness	Low-fitness	Npm1c_HSC_decreased
Tsc22d1	Jam3	Plac8	Slamf1	Tk1	Atf6b	Ptma	Dock10
Ifitm1	Ptk2b	H2afy	Txnip	Ankib1	Ifitm3	Tmsb4x	Calr
Mycn	Gimap8	Cdk6	Mllt3	Atg4b	Bcl11a	mt-Nd1	Mir142hg
Vwf	Csgalnact1	Cd34	Ndn	Endod1	Gimap6	mt-Atp6	Lst1
Glul	H2-Q7	Nkg7	Ryk	Asf1a	Prkg1	Fabp5	Mgat5
Procr	App	Ptma	H2-Q4	Vegfb	Hdac9	Bola2	Slc24a3
Nupr1	Mylk	Mpo	Ank2	Cd300ld	Mecom	Cmtm7	Arhgap6
Pik3r1	Casp12	Stmn1	Rnf139	Nrbf2	Pbx3	Pitpnc1	Igfbp7
Pim1	Rhof	Cd48	H2-K1	Stx2	Ly6a	Calr	Nr3c1
Hlf	Laptm4a	Car1	Epha1	Sh3glb1	Hivep3	Hmgb3	Zbtb16
Mt1	Tcf15	Fam117a	Sptbn4	Fzd5	Cpq	Ogfod1	Adgrg3
Matn4	Gabarapl1	Adgrg3	Hey1	Pdgfrb	Socs2	Runx3	Arhgap15
Mllt3	Ctsl	Slc22a3	Npr2	Mus81	Ncam2	Cd34	Cst7
Art4	Bex1	Ppia	Crtap	Dntt	Rora	Fyb	Fam117a
St3gal1	Rpl21	Hmgb2	Vkorc1	Ndufs6	Prdm16	Serpinb1a	Tm6sf1
Mt2	D630039A03Rik	Ctsg	Pcsk4	Npc2	Hlf	Gm4258	Ncf2
Selp	Myof	Flt3	Limch1	Atp11b	Dlg2	Emilin2	2610307P16Rik
Prtn3	Glul	Ccl9	4930458D05Rik	Arhgap9	Camk2d	Mt1	Fhit
Fut8	Ppic	Lgals1	Adamtsl2	Sf1	Icam1	Dnajc6	Taco1
Adgrg1	Tpt1	Gpx1	H2-Eb1	Hells	Gmip	Pcdh7	Rab44
Hoxb8	Rpl5	H2afz	2410131K14Rik	Atf4	Palld	Cdk6	BC035044
Ifitm3	Cdkn1c	H3f3a	Slc30a1	Chtf18	Fmnl2	Nkg7	Parp8
Ptk2b	mt-Nd5	Ndufa4	B3gat2	Haus3	Ryk	Tuba8	Adgrl4
Lmo2	Rps21	Oaz1	Hoxb6	Smarcd2	Procr	Spns3	Gm20342
Gclm	Abcg3	Crip1	Ptgs1	Thsd7b	Prex2	Ndrg1	Pbx1
Sbspon	Rps28	Ran	Laptm4a	Ccdc125	Sdc4	Bin1	Scin
Bex4	Aplp2	Sh3bgrl3	Rbms3	Ptma	Mmp16	Slc22a3	Mir99ahg
Ccnd1	Art4	Ybx1	Pde4d	Pgam1	Rarb	4930519L02Rik	Ms4a3
Pgr	Hoxb8	Vim	Adck3	Fip1l1	Myof	Cd48	Zeb2
Gstm2	Tmem176a	Serpinb1a	S100a6	Arhgef7		Usp40	Ap3s1
Oxr1	Tbxas1	Cpa3	Iigp1	Vwa9		Adgrg3	Ino80dos
Socs2	Cish	Mcm7	Zfp319	Wdr83		Slc9a9	Lpcat2
Gapdh	Vwf	Taldo1	Rpl41	Ran		Plac8	Cd300a
Cdkn1c	Scarf1	Sell	Katnal2	Dctpp1		Clec4d	Lgals1
Mpl	Grb10	Atp5g3	Anxa7	Pip4k2c		Tespa1	Arid5b
Clec1a	Eif4a2	Atpif1	Sdc4	Psd3		Scin	Prtn3
Adgrl4	mt-Atp6	Tuba1b	9530026P05Rik	Slco4a1			Fcer1g
F11r	H2-Eb1	Cks2	Luzp1	Mettl8			Plac8
S100a6	H2-D1	Rpsa	Fut9	Stmn1			Clec12a
Gstm1	Cd74	Rabgap1l	H2-Q7	Ltbp1			Csrp3
Slamf1	Iigp1	Set	Rasgrf1	Sh3bgrl3			Satb1
Serinc3	Bex4	Hdgf	Lmo1	Camta2			Gria3
Cd63	Aldh1a1	Slc25a5	Gnpat	Ube2a			Emb
Pdlim7	Ryk	Mcm4	Prdx4	Adi1			Itsn1
Ccnd2	Pdzk1ip1	Fam65a	Gm10419	Exosc2			Ccl9
Sult1a1	Rpl36a	Cebpa	St3gal6	Apex1			Tyrobp
Tgoln1	Esam	Tmsb10	Ltf	Exosc3			F630028O10Rik
Ptger4	Ccnd2	Plek	Gon4l	Plac8			Fndc3b
Tspan14	Gstm1	Mcm6	H2-Aa	Rack1			Atp8b4
Marveld1	St3gal1	Cd52	Ghitm	Etv6			Elane
Ehd3	Uba7	Myc	Sidt1	Kif5a			Hk3
Setd7	Lmo2	Klf1	Pianp	2610307P16Rik			Mcpt8
Gda	Tmem176b	Anp32b	Zbp1	Tomm5			Ctsg
Fnbp4	mt-Nd4	Hn1	Fhl1	Rabgap1l			Mpo
Aldh1a1	Mecom	Parvg	Pik3r1	Dut			Gm15581
Ltb	mt-Co3	Elane	Gabarapl1	Parvg
Hoxb4	Serpina3g	Ffar2	mt-Co1	Slc17a8
Tgm2	Clu	Bex6	Cfap74	Mcm7
Neurl1a	Ly6a	Emilin2	Mecom	Golm1
Samsn1	Mmrn1	Itgal	Clec2d	Ppa2
Mecom	Trim47	Cox5a	Prokr1	Gm16170
Gng11	Gng11	Hnrnpab	Araf	Cox6b1
Amotl2	Sult1a1	Ighm	Nudt11	Mcm5
Kit	mt-Cytb	BC035044	C1ra	Ccdc66
Pnpla1	Procr	Lmnb1	Dixdc1	Rpl35a
Nkain3	S100a6	Golm1	Slc35b4	Anxa6
Itga6	Mllt3	Bin1	Trappc13	Bdp1
Sat1	Nupr1	Igfbp4	mt-Co3	Gins2
Fam107b	Gda	Tyrobp	Irgm2	Tmbim6
Trim47	H2-K1	E2f8	Osgepl1	Tle6
Jam3	B2m	Banf1	D330050G23Rik	Mta2
Camk2n1	Hacd4	Cst7	Clcn3	Eef2k
Podxl	Mycn	Sh2d5	Scarf1	Trib2
Gnat2	Txnip	Aqp1	0610009E02Rik	Zfp710
Eif4a2	mt-Co1	Ptbp3	Stxbp4	Usp6nl
Efna1	Ifitm1	Snrpf	Slfn2	H2afy
Cldn12	Socs2	Rfc2	Agpat4	Taldo1
Enpp5	Tgm2	Ramp1	Glul	Rpl10a
Mcfd2	Ifitm3	Hmgn5	Gstm1	Gna12
	Mpl	Nme1	Sec24d	Ppia
