## Supplementary Table 5 for "Pre-existing stem cell heterogeneity dictates clonal responses to acquisition of cancer driver mutations"

### Sheet: Primers
Genotyping Primers
		Reagents	Source	Source
		Dnmt3a-fl-R882H Fw1	CCA CTA GAA CCC TCA GCA CA	IDT Technologies
		Dnmt3a-fl-R882H Fw2	AGT AAG TCT GCA GGT CGA GG	IDT Technologies
		Dnmt3a-fl-R882H common Reverse	CCC CAG ACC TTT GAA ATG CC	IDT Technologies
		Npm1-fsf-cA Common	TCA AAA GTG GTT AGG ATT GAG G	IDT Technologies
		Npm1-fsf-cA WT Rv	CCT GTG GGT CAG CCC TAT T	IDT Technologies
		Npm1-fsf-cA Mut Rv	TAG CCT GAA GAA CGA GAT CAG C	IDT Technologies
		Cre Fw	GAA CGC ACT GAT TTC GAC CA	IDT Technologies
		Cre Rv	GCT AAC CAG CGT TTT CGT TC	IDT Technologies
		R26_LSL_TdTom_Rv	GGC ATT AAA GCA GCG TAT CC	IDT Technologies
		R26_LSL_TdTom_Fw	CTG TTC CTG TAC GGC ATG G	IDT Technologies
		R26_WT_Fw	AAG GGA GCT GCA GTG GAG TA	IDT Technologies
		R26_WT_Rv	CCG AAA ATC TGT GGG AAG TC	IDT Technologies
		Pre-Enrichment forward	CTGAGCAAAGACCCCAACGAGAA	IDT Technologies
		Trueseq_LARRY	GTGACTGGAGTTCAGACGTGTGCTCTTCCGATCTGCTAGGAGAGACCATATGGGATC	IDT Technologies
		Flpo_Recombinase_Lib	ttgctaggagagaccatatgggatccgat CTAGAT NNNN TG NNNN CA NNNN GT NNNN AG NNNN atcgccaccgtggctgaatgagactgg	IDT Technologies
		T_Sapphire_Lib_1	ttgctaggagagaccatatgggatccgat GTTCCA NNNN TG NNNN CA NNNN GT NNNN AG NNNN atcgccaccgtggctgaatgagactgg	IDT Technologies
		T_Sapphire_Lib_2	ttgctaggagagaccatatgggatccgat TGCTAA NNNN TG NNNN CA NNNN GT NNNN AG NNNN atcgccaccgtggctgaatgagactgg	IDT Technologies
		T_Scarlett_Lib_1	ttgctaggagagaccatatgggatccgat AAGATT NNNN TG NNNN CA NNNN GT NNNN AG NNNN atcgccaccgtggctgaatgagactgg	IDT Technologies
		T_Scarlett_Lib_2	ttgctaggagagaccatatgggatccgat GCTGAA NNNN TG NNNN CA NNNN GT NNNN AG NNNN atcgccaccgtggctgaatgagactgg	IDT Technologies
		EGFP_Lib_1	ttgctaggagagaccatatgggatccgat TCCAGT NNNN TG NNNN CA NNNN GT NNNN AG NNNN atcgccaccgtggctgaatgagactgg	IDT Technologies
		EGFP_Lib_2	ttgctaggagagaccatatgggatccgat TGATTG NNNN TG NNNN CA NNNN GT NNNN AG NNNN atcgccaccgtggctgaatgagactgg	IDT Technologies

### Sheet: Plasmid and rDNA
	Reagents	Source	Identifier
	Recombinant DNA	Source	Identifier	Reference
	pmScarlet_NES_C1	Addgene	Addgene plasmid # 85060; RRID:Addgene_85060	mScarlet: a bright monomeric red fluorescent protein for cellular imaging. Bindels DS, Haarbosch L, van Weeren L, Postma M, Wiese KE, Mastop M, Aumonier S, Gotthard G, Royant A, Hink MA, Gadella TW Jr. Nat Methods. 2016 Nov 21. doi: 10.1038/nmeth.4074. 10.1038/nmeth.4074 PubMed 27869816
	pEB1-T-Sapphire	Addgene	Addgene plasmid # 103977 ; RRID:Addgene_103977	Systematic characterization of maturation time of fluorescent proteins in living cells. Balleza E, Kim JM, Cluzel P. Nat Methods. 2018 Jan;15(1):47-51. doi: 10.1038/nmeth.4509. Epub 2017 Nov 20. 10.1038/nmeth.4509 PubMed 29320486
	pLARRY-EGFP	Addgene	Addgene plasmid # 140025 ; RRID:Addgene_140025	Lineage tracing on transcriptional landscapes links state to fate during differentiation. Weinreb C, Rodriguez-Fraticelli A, Camargo FD, Klein AM Science. 2020 Jan 23. pii: science.aaw3381. doi: 10.1126/science.aaw3381. PubMed 31974159
	pLARRY-EGFP-bc(v1)	Addgene	Addgene #140024	Lineage tracing on transcriptional landscapes links state to fate during differentiation. Weinreb C, Rodriguez-Fraticelli A, Camargo FD, Klein AM Science. 2020 Jan 23. pii: science.aaw3381. doi: 10.1126/science.aaw3381. PubMed 31974159
	pLV[Exp]-hPGK>Cre(ns):T2A:DsRed_Express2*	Vectorbuilder	Needs to be requested	*These plasmids were ordered, but in the end Cre and Flpo were subcloned into the pLARRYv2 vectors
	pLV[Exp]-hPGK>Flpo(ns):T2A:Lyn/mNeonGreen*	Vectorbuilder	Needs to be requested	*These plasmids were ordered, but in the end Cre and Flpo were subcloned into the pLARRYv2 vectors
	pLARRYv2-Sapphire(index1)	This paper	Needs to be requested
	pLARRYv2-Sapphire(index2)	This paper	Needs to be requested
	pLARRYv2-EGFP(index1)	This paper	Needs to be requested
	pLARRYv2-EGFP(index2)	This paper	Needs to be requested
	pLARRYv2-Flpo-EGFP	This paper	Needs to be requested
	pLARRYv2-iCre-Scarlet	This paper	Needs to be requested
	pLARRYv2-Scarlet (index1)	This paper	Needs to be requested
	pLARRYv2-Scarlet (index2)	This paper	Needs to be requested

### Sheet: Mouse Model
	Reagents	Source	Identifier
	Mouse Model
	C57BL/6-Npm1tm1Trow/J	The Jackson Laboratory	Strain #:033164; RRID:IMSR_JAX:033164
	B6(Cg)-Dnmt3atm1Trow/J	The Jackson Laboratory	Strain #:032289;RRID:IMSR_JAX:032289
	B6.Cg-Gt(ROSA)26Sortm9(CAG-tdTomato)Hze/J	The Jackson Laboratory	Strain #:007909; RRID:IMSR_JAX:007909
	B6.129-Tg(Flt3-cre)#Ccb	EMMA	MGI:4462354

### Sheet: Antibodies
	Reagents	Source	Identifier	Clone
	Antibodies
	CD117 Microbeads mouse	Miltenyi Biotec	130-091-224	2B8
	PE CD201	BioLegend	141504	RCR-16
	APC c-Kit	BioLegend	135108	ACK2
	PE Cy7 Ly-6A/E (Sca-1)	BioLegend	108114	D7
	APC Cy/7 CD48	BioLegend	103432	HM48-1
	PE Cy5 CD150	BioLegend	115912	TCF15-12F12.2
	Pacific Blue Lineage Cocktail	BioLegend	133310	-
	TotalSeq B0301 anti-mouse Hashtag1	BioLegend	155831	M1/42; 30-F11
	TotalSeq B0302 anti-mouse Hashtag2	BioLegend	155833	M1/42; 30-F11
	TotalSeq B0303 anti-mouse Hashtag3	BioLegend	155835	M1/42; 30-F11
	TotalSeq B0304 anti-mouse Hashtag4	BioLegend	155837	M1/42; 30-F11

### Sheet: Chemicals and peptides
	Reagents	Source	Identifier
	Chemicals, peptides, and recombinant proteins
	HEPES buffer solution	Gibco	15630-056
	Insulin-Transferrin-Selenium-X	Gibco	51500-056
	Poly (vinyl alcohol)	Aldrich	363081-1Kg
	F-12 Nutrient Mix (Ham)	Gibco	21765-029
	Direct PCR tail	Viagen	102-T
	IBIAN-Proteinase K solution	IBIAN lab	106-PK01
	LE Agarose	SeaKem	50004
	LB Agar	PanReac AppliChem	A0927,1000KG
	LB Medium	PanReac AppliChem	A0954,1000KG
	NEB Builder Hifi DNA Assembly master Mix	New England Biolabs	M5520AA
	KAPA2G Robust hotstar Ready Mix	KAPA Biosystems	KK5702
	KAPA HiFi Hotstart Ready Mix	Roche	7958935001
	Carbenicillin Disodium Salt	e invitrogen	10177-012
	AMPure XP beads	Beckman Coulter	A63881
	Fibronectin	R&D System	1030-FN-05M
	Recombinant Murine TPO	Peprotech	315-14
	Recombinant Murine SCF	Peprotech	250-03

### Sheet: Commercial kit
	Reagents	Source	Identifier
	Critical commercial assays
	Chromium Next GEM Single Cell 3ʹ Kit v3.1	10x Genomics
	Chromium Next GEM Chip G Single Cell Kit	10x Genomics
	Dual Index Kit TT Set A	10x Genomics
	Dual Index Kit NT Set A	10x Genomics
	NucleoBond Xtra Midi	Macherey-Nagel	740410
	NucleoBond Xtra Maxi	Macherey-Nagel	740414
	Nucleospin Plasmid	Macherey-Nagel	740588
	Monarch Genomic DNA purification kit	New England Biolabs	10104305

### Sheet: Bioinformatics
	Reagents	Source	Identifier
	Software and algorithms
	CloneRanger	This Paper
	Cellranger	10x Genomics	https://github,com/10XGenomics/cellranger
	Seurat??
	KNN
